# Housekeeping gene *gyrA*, a potential molecular marker for *Bacillus* ecology study

**DOI:** 10.1101/2022.04.11.487959

**Authors:** Yan Liu, Polonca Štefanič, Youzhi Miao, Yansheng Xue, Weibing Xun, Qirong Shen, Zhihui Xu, Ruifu Zhang, Ines Mandic-Mulec

## Abstract

*Bacillus* is a ubiquitous microorganism and is one of the most commercially important species widely used in industry, agriculture and healthcare. *Bacillus* is relatively well understood at the single-cell level; however, molecular tools that determine diversity and ecology of *Bacillus* community are limited, which limits our understanding of how the *Bacillus* community works. In the present study, we investigated the potential of the housekeeping gene *gyrA* as a molecular marker for determining the diversity of *Bacillus* species. The amplification efficiency for *Bacillus* species diversity could be greatly improved by primer design. Therefore, we designed a novel primer pair *gyrA*3 that can detect at least 92 *Bacillus* species and related species. For *Bacillus amyloliquefaciens, Bacillus pumilus*, and *Bacillus megaterium*, we observed that the high variability of the *gyrA* gene allows for more detailed clustering at the subspecies level that cannot be achieved by the 16S rRNA gene. Since *gyrA* provides better phylogenetic resolution than 16S rRNA and informs on the diversity of the *Bacillus* community, we propose that *gyrA* gene may have broad application prospects in the study of *Bacillus* ecology.
