## Supplementary material for "Housekeeping gene *gyrA*, a potential molecular marker for *Bacillus* ecology study": Table S1

### Sheet: interspecies analysis sequence
GenBank assambly accession	16S rRNA genome accession	gyrA genome accession	Species
GCA_000981315.1	LATY01000035.1	LATY01000013.1	Bacillus_clausii
GCA_002266625.1	NFZO01000038.1	NFZO01000010.1	Bacillus_clausii
GCA_000009825.1	AP006627.1	AP006627.1	Bacillus_clausii
GCA_000737305.2	CP012475.1	CP012475.1	Bacillus_clausii
GCA_002250115.1	CP019985.1	CP019985.1	Bacillus_clausii
GCA_014338545.1	CP031128.1	CP031128.1	Bacillus_clausii
GCA_001191605.1	CP009108.1	CP009108.1	Bacillus_altitudinis
GCA_000972685.1	CP011150.1	CP011150.1	Bacillus_altitudinis
GCA_001908475.1	CP018574.1	CP018574.1	Bacillus_altitudinis
GCA_002443015.2	CP022319.2	CP022319.2	Bacillus_altitudinis
GCA_002741745.1	CP024204.1	CP024204.1	Bacillus_altitudinis
GCA_013307105.1	CP038517.1	CP038517.1	Bacillus_altitudinis
GCA_000299555.2	CP039020.1	CP039020.1	Bacillus_altitudinis
GCA_005849435.1	CP040514.1	CP040514.1	Bacillus_altitudinis
GCA_004563755.2	CP043559.1	CP043559.1	Bacillus_altitudinis
GCA_019355135.1	CP048811.1	CP048811.1	Bacillus_altitudinis
GCA_015160895.1	CP063360.1	CP063360.1	Bacillus_altitudinis
GCA_017161205.1	CP065591.1	CP065591.1	Bacillus_altitudinis
GCA_016767855.1	CP068389.1	CP068389.1	Bacillus_altitudinis
GCA_016807685.1	CP069098.1	CP069098.1	Bacillus_altitudinis
GCA_017948365.1	CP072851.1	CP072851.1	Bacillus_altitudinis
GCA_019164215.1	CP075052.1	CP075052.1	Bacillus_altitudinis
GCA_002173635.1	CP021505.1	CP021505.1	Bacillus_amyloliquefaciens
GCA_003149715.1	CP029069.1	CP029069.1	Bacillus_amyloliquefaciens
GCA_003149695.1	CP029070.1	CP029070.1	Bacillus_amyloliquefaciens
GCA_014854735.1	CP029466.1	CP029466.1	Bacillus_amyloliquefaciens
GCA_003312895.1	CP030097.1	CP030097.1	Bacillus_amyloliquefaciens
GCA_003868675.1	CP032146.1	CP032146.1	Bacillus_amyloliquefaciens
GCA_004421045.1	CP038028.1	CP038028.1	Bacillus_amyloliquefaciens
GCA_007362635.1	CP041691.1	CP041691.1	Bacillus_amyloliquefaciens
GCA_008824205.1	CP044444.1	CP044444.1	Bacillus_amyloliquefaciens
GCA_013122255.1	CP053376.1	CP053376.1	Bacillus_amyloliquefaciens
GCA_013328835.1	CP054415.1	CP054415.1	Bacillus_amyloliquefaciens
GCA_013341255.1	CP054479.1	CP054479.1	Bacillus_amyloliquefaciens
GCA_014622745.1	CP061168.1	CP061168.1	Bacillus_amyloliquefaciens
GCA_014791945.1	CP061852.1	CP061852.1	Bacillus_amyloliquefaciens
GCA_020311635.1	CP071042.1	CP071042.1	Bacillus_amyloliquefaciens
GCA_017603845.1	CP071970.1	CP071970.1	Bacillus_amyloliquefaciens
GCA_019396925.1	CP072120.1	CP072120.1	Bacillus_amyloliquefaciens
GCA_019856555.1	CP082243.1	CP082243.1	Bacillus_amyloliquefaciens
GCA_019880425.1	CP082283.1	CP082283.1	Bacillus_amyloliquefaciens
GCA_021233135.1	CP089530.1	CP089530.1	Bacillus_amyloliquefaciens
GCA_000742655.1	CP007618.1	CP007618.1	Bacillus_anthracis
GCA_000832445.1	CP009328.1	CP009328.1	Bacillus_anthracis
GCA_000832465.1	CP009331.1	CP009331.1	Bacillus_anthracis
GCA_000832565.1	CP009464.1	CP009464.1	Bacillus_anthracis
GCA_000832965.1	CP009902.1	CP009902.1	Bacillus_anthracis
GCA_000833125.1	CP010322.1	CP010322.1	Bacillus_anthracis
GCA_001683135.1	CP012720.1	CP012720.1	Bacillus_anthracis
GCA_001683155.1	CP012721.1	CP012721.1	Bacillus_anthracis
GCA_001683175.1	CP012722.1	CP012722.1	Bacillus_anthracis
GCA_001683195.1	CP012723.1	CP012723.1	Bacillus_anthracis
GCA_001683095.1	CP012730.1	CP012730.1	Bacillus_anthracis
GCA_001936375.1	CP018903.1	CP018903.1	Bacillus_anthracis
GCA_001990245.1	CP019588.1	CP019588.1	Bacillus_anthracis
GCA_002208785.2	CP022044.2	CP022044.2	Bacillus_anthracis
GCA_002277915.1	CP023001.1	CP023001.1	Bacillus_anthracis
GCA_004328845.1	CP026608.1	CP026608.1	Bacillus_anthracis
GCA_003227955.1	CP029805.1	CP029805.1	Bacillus_anthracis
GCA_003410255.1	CP031642.1	CP031642.1	Bacillus_anthracis
GCA_003410355.1	CP031643.1	CP031643.1	Bacillus_anthracis
GCA_002980615.3	CP066168.1	CP066168.1	Bacillus_anthracis
GCA_000204705.2	AEFM01000008.1	AEFM01000001.1	Bacillus_atrophaeus
GCA_000204685.2	AEFO01000022.1	AEFO01000006.1	Bacillus_atrophaeus
GCA_000204785.2	AEFS01000001.1	AEFS01000014.1	Bacillus_atrophaeus
GCA_000204805.2	AEFT01000022.1	AEFT01000007.1	Bacillus_atrophaeus
GCA_000204825.2	AEFU01000002.1	AEFU01000024.1	Bacillus_atrophaeus
GCA_000204865.2	AEFW01000019.1	AEFW01000015.1	Bacillus_atrophaeus
GCA_000204885.2	AEFX01000001.1	AEFX01000013.1	Bacillus_atrophaeus
GCA_006539905.1	BJNX01000043.1	BJNX01000020.1	Bacillus_atrophaeus
GCA_000983035.1	CUWS01000008.1	CUWS01000026.1	Bacillus_atrophaeus
GCA_000743235.1	KN049968.1	KN049968.1	Bacillus_atrophaeus
GCA_002998075.1	PVQN01000014.1	PVQN01000008.1	Bacillus_atrophaeus
GCA_003003645.1	PVWA01000011.1	PVWA01000002.1	Bacillus_atrophaeus
GCA_000165925.1	CP002207.1	CP002207.1	Bacillus_atrophaeus
GCA_000742675.1	CP007640.1	CP007640.1	Bacillus_atrophaeus
GCA_000385965.2	CP011802.1	CP011802.1	Bacillus_atrophaeus
GCA_002173495.1	CP021500.1	CP021500.1	Bacillus_atrophaeus
GCA_002243495.1	CP022653.1	CP022653.1	Bacillus_atrophaeus
GCA_002688645.1	CP024051.1	CP024051.1	Bacillus_atrophaeus
GCA_019443725.1	CP050705.1	CP050705.1	Bacillus_atrophaeus
GCA_018140555.1	CP073265.1	CP073265.1	Bacillus_atrophaeus
GCA_001431145.1	CP012329.1	CP012329.1	Bacillus_cellulasensis
GCA_001700735.1	CP012330.1	CP012330.1	Bacillus_cellulasensis
GCA_001431785.1	CP012482.1	CP012482.1	Bacillus_cellulasensis
GCA_000181595.1	ABCZ02000002.1	ABCZ02000015.1	Bacillus_cereus
GCA_000181655.1	ABDM02000003.1	ABDM02000009.1	Bacillus_cereus
GCA_000177295.1	ADFM01000005.1	ADFM01000071.1	Bacillus_cereus
GCA_000007825.1	AE016877.1	AE016877.1	Bacillus_cereus
GCA_000518025.1	ASPZ01000016.1	ASPZ01000051.1	Bacillus_cereus
GCA_004306975.1	BIYC01000049.1	BIYC01000019.1	Bacillus_cereus
GCA_000283675.1	AP007209.1	AP007209.1	Bacillus_cereus
GCA_000161115.1	CM000726.1	CM000726.1	Bacillus_cereus
GCA_000161315.1	CM000736.1	CM000736.1	Bacillus_cereus
GCA_000338315.1	CM001787.1	CM001787.1	Bacillus_cereus
GCA_000011625.1	CP000001.1	CP000001.1	Bacillus_cereus
GCA_000013065.1	CP000227.1	CP000227.1	Bacillus_cereus
GCA_000021205.1	CP001176.1	CP001176.1	Bacillus_cereus
GCA_000143605.1	CP001746.1	CP001746.1	Bacillus_cereus
GCA_000239195.1	CP003187.1	CP003187.1	Bacillus_cereus
GCA_000292415.1	CP003747.1	CP003747.1	Bacillus_cereus
GCA_000724585.1	CP008712.1	CP008712.1	Bacillus_cereus
GCA_000832385.1	CP009300.1	CP009300.1	Bacillus_cereus
GCA_000832525.1	CP009369.1	CP009369.1	Bacillus_cereus
GCA_000832765.1	CP009596.1	CP009596.1	Bacillus_cereus
GCA_000017425.1	CP000764.1	CP000764.1	Bacillus_cytotoxicus
GCA_002251005.2	CP024096.1	CP024096.1	Bacillus_cytotoxicus
GCA_002250885.2	CP024098.1	CP024098.1	Bacillus_cytotoxicus
GCA_002250905.2	CP024101.1	CP024101.1	Bacillus_cytotoxicus
GCA_002250925.2	CP024104.1	CP024104.1	Bacillus_cytotoxicus
GCA_002251025.2	CP024107.1	CP024107.1	Bacillus_cytotoxicus
GCA_002250945.2	CP024109.1	CP024109.1	Bacillus_cytotoxicus
GCA_002250965.2	CP024111.1	CP024111.1	Bacillus_cytotoxicus
GCA_002251115.2	CP024113.1	CP024113.1	Bacillus_cytotoxicus
GCA_002251045.2	CP024116.1	CP024116.1	Bacillus_cytotoxicus
GCA_002251055.2	CP024120.1	CP024120.1	Bacillus_cytotoxicus
GCA_017909015.1	CP066179.1	CP066179.1	Bacillus_cytotoxicus
GCA_017909135.1	CP066184.1	CP066184.1	Bacillus_cytotoxicus
GCA_017909235.1	CP066185.1	CP066185.1	Bacillus_cytotoxicus
GCA_017909295.1	CP066187.1	CP066187.1	Bacillus_cytotoxicus
GCA_017909395.1	CP066192.1	CP066192.1	Bacillus_cytotoxicus
GCA_017909435.1	CP066194.1	CP066194.1	Bacillus_cytotoxicus
GCA_001517115.1	LPVD01000002.1	LPVD01000022.1	Bacillus_halotolerans
GCA_001517135.1	LPVE01000002.1	LPVE01000021.1	Bacillus_halotolerans
GCA_001637525.1	LUUT01000004.1	LUUT01000004.1	Bacillus_halotolerans
GCA_001729105.1	MBQV01000009.1	MBQV01000022.1	Bacillus_halotolerans
GCA_002914545.1	MLCY01000034.1	MLCY01000008.1	Bacillus_halotolerans
GCA_002860135.1	PGUV01000023.1	PGUV01000001.1	Bacillus_halotolerans
GCA_002998215.1	PVQP01000024.1	PVQP01000019.1	Bacillus_halotolerans
GCA_003003575.1	PVWC01000016.1	PVWC01000004.1	Bacillus_halotolerans
GCA_004006435.1	CP029364.1	CP029364.1	Bacillus_halotolerans
GCA_006965425.1	CP041357.1	CP041357.1	Bacillus_halotolerans
GCA_013347105.1	CP054584.1	CP054584.1	Bacillus_halotolerans
GCA_014621755.1	CP061284.1	CP061284.1	Bacillus_halotolerans
GCA_016093395.1	CP065858.1	CP065858.1	Bacillus_halotolerans
GCA_018417515.1	CP070976.1	CP070976.1	Bacillus_halotolerans
GCA_000011645.1	CP000002.3	CP000002.3	Bacillus_licheniformis
GCA_000258125.2	CP012110.1	CP012110.1	Bacillus_licheniformis
GCA_001596055.1	CP014781.1	CP014781.1	Bacillus_licheniformis
GCA_002074115.1	CP014793.1	CP014793.1	Bacillus_licheniformis
GCA_001726125.1	CP017247.1	CP017247.1	Bacillus_licheniformis
GCA_003253815.1	CP021970.1	CP021970.1	Bacillus_licheniformis
GCA_002236895.1	CP022477.1	CP022477.1	Bacillus_licheniformis
GCA_002504325.1	CP023729.1	CP023729.1	Bacillus_licheniformis
GCA_003952865.1	CP025226.1	CP025226.1	Bacillus_licheniformis
GCA_002966955.1	CP026673.1	CP026673.1	Bacillus_licheniformis
GCA_003595625.1	CP027789.1	CP027789.1	Bacillus_licheniformis
GCA_003339545.1	CP031126.1	CP031126.1	Bacillus_licheniformis
GCA_003606405.1	CP032538.1	CP032538.1	Bacillus_licheniformis
GCA_006974025.1	CP033218.1	CP033218.1	Bacillus_licheniformis
GCA_006094335.1	CP034569.1	CP034569.1	Bacillus_licheniformis
GCA_004101525.1	CP035188.1	CP035188.1	Bacillus_licheniformis
GCA_004103575.1	CP035228.1	CP035228.1	Bacillus_licheniformis
GCA_004119755.1	CP035404.1	CP035404.1	Bacillus_licheniformis
GCA_004119795.1	CP035405.1	CP035405.1	Bacillus_licheniformis
GCA_004526275.1	CP038186.1	CP038186.1	Bacillus_licheniformis
GCA_000025805.1	CP001982.1	CP001982.1	Bacillus_megaterium
GCA_000832985.1	CP009920.1	CP009920.1	Bacillus_megaterium
GCA_000832605.1	CP009692.1	CP009692.1	Bacillus_mycoides
GCA_002104575.1	CP020743.1	CP020743.1	Bacillus_mycoides
GCA_008274925.1	CP031071.1	CP031071.1	Bacillus_mycoides
GCA_018736745.1	CP035965.1	CP035965.1	Bacillus_mycoides
GCA_018739385.1	CP035987.1	CP035987.1	Bacillus_mycoides
GCA_018739445.1	CP035994.1	CP035994.1	Bacillus_mycoides
GCA_018739485.1	CP035997.1	CP035997.1	Bacillus_mycoides
GCA_018739505.1	CP035999.1	CP035999.1	Bacillus_mycoides
GCA_018739525.1	CP036004.1	CP036004.1	Bacillus_mycoides
GCA_018739625.1	CP036017.1	CP036017.1	Bacillus_mycoides
GCA_018740945.1	CP036040.1	CP036040.1	Bacillus_mycoides
GCA_018741145.1	CP036057.1	CP036057.1	Bacillus_mycoides
GCA_018741165.1	CP036064.1	CP036064.1	Bacillus_mycoides
GCA_018741465.1	CP036084.1	CP036084.1	Bacillus_mycoides
GCA_018741565.1	CP036099.1	CP036099.1	Bacillus_mycoides
GCA_018741645.1	CP036117.1	CP036117.1	Bacillus_mycoides
GCA_018742225.1	CP036121.1	CP036121.1	Bacillus_mycoides
GCA_018751995.1	CP071811.1	CP071811.1	Bacillus_mycoides
GCA_018742105.1	CP072055.1	CP072055.1	Bacillus_mycoides
GCA_018742185.1	CP072061.1	CP072061.1	Bacillus_mycoides
GCA_001925035.1	LKPP01000125.1	LKPP01000021.1	Bacillus_paralicheniformis
GCA_900635765.1	LR134165.1	LR134165.1	Bacillus_paralicheniformis
GCA_001691515.1	MBGK01000028.1	MBGK01000028.1	Bacillus_paralicheniformis
GCA_002849425.1	MUEI01000012.1	MUEI01000002.1	Bacillus_paralicheniformis
GCA_009690855.1	WLVW01000014.1	WLVW01000002.1	Bacillus_paralicheniformis
GCA_009690825.1	WLVY01000014.1	WLVY01000002.1	Bacillus_paralicheniformis
GCA_018324505.1	AP023088.1	AP023088.1	Bacillus_paralicheniformis
GCA_018324565.1	AP023089.1	AP023089.1	Bacillus_paralicheniformis
GCA_021654715.1	AP025339.1	AP025339.1	Bacillus_paralicheniformis
GCA_021654735.1	AP025340.1	AP025340.1	Bacillus_paralicheniformis
GCA_021654755.1	AP025342.1	AP025342.1	Bacillus_paralicheniformis
GCA_000876525.1	CP010524.1	CP010524.1	Bacillus_paralicheniformis
GCA_002068155.1	CP020352.1	CP020352.1	Bacillus_paralicheniformis
GCA_002393225.1	CP023168.1	CP023168.1	Bacillus_paralicheniformis
GCA_002993925.1	CP023665.1	CP023665.1	Bacillus_paralicheniformis
GCA_002993945.1	CP023666.1	CP023666.1	Bacillus_paralicheniformis
GCA_009497935.1	CP033198.1	CP033198.1	Bacillus_paralicheniformis
GCA_003711025.1	CP033389.1	CP033389.1	Bacillus_paralicheniformis
GCA_008365255.1	CP043501.1	CP043501.1	Bacillus_paralicheniformis
GCA_003171815.2	CP068988.1	CP068988.1	Bacillus_paralicheniformis
GCA_012395305.1	JAAVIL010000054.1	JAAVIL010000004.1	Bacillus_paranthracis
GCA_013133865.1	JABGBK010000041.1	JABGBK010000008.1	Bacillus_paranthracis
GCA_001883995.1	MACE01000012.1	MACE01000017.1	Bacillus_paranthracis
GCA_009498675.1	ML762416.1	ML762352.1	Bacillus_paranthracis
GCA_012184275.1	MU034336.1	MU034336.1	Bacillus_paranthracis
GCA_004307985.1	SISC01000003.1	SISC01000043.1	Bacillus_paranthracis
GCA_005848985.1	CP040515.1	CP040515.1	Bacillus_paranthracis
GCA_009873395.1	CP041750.1	CP041750.1	Bacillus_paranthracis
GCA_009884335.1	CP041981.1	CP041981.1	Bacillus_paranthracis
GCA_009648955.1	CP045777.1	CP045777.1	Bacillus_paranthracis
GCA_009799965.1	CP047085.1	CP047085.1	Bacillus_paranthracis
GCA_010669045.1	CP048687.1	CP048687.1	Bacillus_paranthracis
GCA_015334865.1	CP064079.1	CP064079.1	Bacillus_paranthracis
GCA_015693885.1	CP065149.1	CP065149.1	Bacillus_paranthracis
GCA_016834515.1	CP069244.1	CP069244.1	Bacillus_paranthracis
GCA_002014615.1	MUAQ01000151.1	MUAQ01000003.1	Bacillus_pseudomycoides
GCA_002158195.1	MWPX01000092.1	MWPX01000010.1	Bacillus_pseudomycoides
GCA_002555245.1	NUDJ01000130.1	NUDJ01000028.1	Bacillus_pseudomycoides
GCA_002555685.1	NUDW01000090.1	NUDW01000029.1	Bacillus_pseudomycoides
GCA_002556385.1	NUEP01000067.1	NUEP01000024.1	Bacillus_pseudomycoides
GCA_002556205.1	NUFE01000027.1	NUFE01000018.1	Bacillus_pseudomycoides
GCA_002582035.1	NUQE01000007.1	NUQE01000019.1	Bacillus_pseudomycoides
GCA_002579375.1	NUQS01000081.1	NUQS01000011.1	Bacillus_pseudomycoides
GCA_002579785.1	NURC01000080.1	NURC01000049.1	Bacillus_pseudomycoides
GCA_002581425.1	NURV01000008.1	NURV01000032.1	Bacillus_pseudomycoides
GCA_002580745.1	NUSD01000228.1	NUSD01000037.1	Bacillus_pseudomycoides
GCA_002583865.1	NUTM01000053.1	NUTM01000023.1	Bacillus_pseudomycoides
GCA_002569005.1	NVEU01000005.1	NVEU01000010.1	Bacillus_pseudomycoides
GCA_002569585.1	NVGB01000008.1	NVGB01000065.1	Bacillus_pseudomycoides
GCA_002569205.1	NVGP01000077.1	NVGP01000014.1	Bacillus_pseudomycoides
GCA_000161415.1	CM000743.1	CM000743.1	Bacillus_pseudomycoides
GCA_000161435.1	CM000744.1	CM000744.1	Bacillus_pseudomycoides
GCA_000161455.1	CM000745.1	CM000745.1	Bacillus_pseudomycoides
GCA_000742855.1	CP007626.1	CP007626.1	Bacillus_pseudomycoides
GCA_000832885.1	CP009651.1	CP009651.1	Bacillus_pseudomycoides
GCA_000172815.1	ABRX01000004.1	ABRX01000004.1	Bacillus_pumilus
GCA_900186955.1	LT906438.1	LT906438.1	Bacillus_pumilus
GCA_001548215.1	AP014928.1	AP014928.1	Bacillus_pumilus
GCA_000017885.4	CP000813.4	CP000813.4	Bacillus_pumilus
GCA_000590455.1	CP007436.1	CP007436.1	Bacillus_pumilus
GCA_001578165.1	CP010997.1	CP010997.1	Bacillus_pumilus
GCA_001578205.1	CP011007.1	CP011007.1	Bacillus_pumilus
GCA_001687085.1	CP011109.1	CP011109.1	Bacillus_pumilus
GCA_001704975.1	CP016784.1	CP016784.1	Bacillus_pumilus
GCA_003571425.1	CP027034.1	CP027034.1	Bacillus_pumilus
GCA_003431975.1	CP027116.1	CP027116.1	Bacillus_pumilus
GCA_004006455.1	CP029464.1	CP029464.1	Bacillus_pumilus
GCA_000714495.3	CP054310.1	CP054310.1	Bacillus_pumilus
GCA_000691485.4	CP058911.1	CP058911.1	Bacillus_pumilus
GCA_013423765.1	CP058951.1	CP058951.1	Bacillus_pumilus
GCA_014489355.1	CP060799.1	CP060799.1	Bacillus_pumilus
GCA_019710455.1	CP081199.1	CP081199.1	Bacillus_pumilus
GCA_020520205.1	CP084711.1	CP084711.1	Bacillus_pumilus
GCA_020535425.1	CP085037.1	CP085037.1	Bacillus_pumilus
GCA_003097715.1	CP010405.1	CP010405.1	Bacillus_safensis
GCA_001938665.1	CP015607.1	CP015607.1	Bacillus_safensis
GCA_001938685.1	CP015610.1	CP015610.1	Bacillus_safensis
GCA_001938705.1	CP015611.1	CP015611.1	Bacillus_safensis
GCA_002077215.1	CP018100.1	CP018100.1	Bacillus_safensis
GCA_001895885.1	CP018197.1	CP018197.1	Bacillus_safensis
GCA_003660145.1	CP032830.1	CP032830.1	Bacillus_safensis
GCA_008244765.1	CP043404.1	CP043404.1	Bacillus_safensis
GCA_016803835.1	CP069061.1	CP069061.1	Bacillus_safensis
GCA_002151195.2	CP084676.1	CP084676.1	Bacillus_safensis
GCA_002155005.2	CP084677.1	CP084677.1	Bacillus_safensis
GCA_021398835.1	CP090354.1	CP090354.1	Bacillus_safensis
GCA_000146565.1	CP002183.1	CP002183.1	Bacillus_subtilis
GCA_000186745.1	CP002468.1	CP002468.1	Bacillus_subtilis
GCA_000227465.1	CP002905.1	CP002905.1	Bacillus_subtilis
GCA_000227485.1	CP002906.1	CP002906.1	Bacillus_subtilis
GCA_000344745.1	CP003329.1	CP003329.1	Bacillus_subtilis
GCA_000321395.1	CP003695.1	CP003695.1	Bacillus_subtilis
GCA_000293765.1	CP003783.1	CP003783.1	Bacillus_subtilis
GCA_000338735.1	CP004019.1	CP004019.1	Bacillus_subtilis
GCA_000349795.1	CP004405.1	CP004405.1	Bacillus_subtilis
GCA_000737405.1	CP005997.1	CP005997.1	Bacillus_subtilis
GCA_000497485.1	CP006881.1	CP006881.1	Bacillus_subtilis
GCA_000973605.1	CP007173.1	CP007173.1	Bacillus_subtilis
GCA_000706705.1	CP007409.1	CP007409.1	Bacillus_subtilis
GCA_000699465.1	CP007800.1	CP007800.1	Bacillus_subtilis
GCA_000699525.1	CP008698.1	CP008698.1	Bacillus_subtilis
GCA_000772205.1	CP009611.1	CP009611.1	Bacillus_subtilis
GCA_000769515.1	CP009684.1	CP009684.1	Bacillus_subtilis
GCA_000772125.1	CP009748.1	CP009748.1	Bacillus_subtilis
GCA_000772165.1	CP009749.1	CP009749.1	Bacillus_subtilis
GCA_000971925.1	CP011115.1	CP011115.1	Bacillus_subtilis
GCA_000161475.1	CM000746.1	CM000746.1	Bacillus_thuringiensis
GCA_000342025.1	CM001804.1	CM001804.1	Bacillus_thuringiensis
GCA_000015065.1	CP000485.1	CP000485.1	Bacillus_thuringiensis
GCA_000092165.1	CP001903.1	CP001903.1	Bacillus_thuringiensis
GCA_000190515.1	CP002508.1	CP002508.1	Bacillus_thuringiensis
GCA_000292455.1	CP003752.1	CP003752.1	Bacillus_thuringiensis
GCA_000306745.1	CP003889.1	CP003889.1	Bacillus_thuringiensis
GCA_000338755.1	CP004069.1	CP004069.1	Bacillus_thuringiensis
GCA_000688795.1	CP004858.1	CP004858.1	Bacillus_thuringiensis
GCA_000717535.1	CP004870.1	CP004870.1	Bacillus_thuringiensis
GCA_000497525.2	CP005935.1	CP005935.1	Bacillus_thuringiensis
GCA_000747545.1	CP007607.1	CP007607.1	Bacillus_thuringiensis
GCA_000832485.1	CP009335.1	CP009335.1	Bacillus_thuringiensis
GCA_000832825.1	CP009600.1	CP009600.1	Bacillus_thuringiensis
GCA_000832925.1	CP009720.1	CP009720.1	Bacillus_thuringiensis
GCA_000835235.1	CP010005.1	CP010005.1	Bacillus_thuringiensis
GCA_000833085.1	CP010088.1	CP010088.1	Bacillus_thuringiensis
GCA_001183785.1	CP010106.1	CP010106.1	Bacillus_thuringiensis
GCA_000940785.1	CP010577.1	CP010577.1	Bacillus_thuringiensis
GCA_001017635.1	CP011349.1	CP011349.1	Bacillus_thuringiensis
GCA_000291095.1	JH792136.1	JH792136.1	Bacillus_toyonensis
GCA_003610835.1	MCAT01000002.1	MCAT01000027.1	Bacillus_toyonensis
GCA_002109455.1	MSAB01000013.1	MSAB01000008.1	Bacillus_toyonensis
GCA_002287765.1	NRSQ01000001.1	NRSQ01000001.1	Bacillus_toyonensis
GCA_002557865.1	NUAF01000113.1	NUAF01000033.1	Bacillus_toyonensis
GCA_002557145.1	NUBC01000021.1	NUBC01000016.1	Bacillus_toyonensis
GCA_002554755.1	NUCC01000026.1	NUCC01000028.1	Bacillus_toyonensis
GCA_002555315.1	NUDH01000073.1	NUDH01000033.1	Bacillus_toyonensis
GCA_002555805.1	NUEB01000054.1	NUEB01000022.1	Bacillus_toyonensis
GCA_002551735.1	NVPM01000023.1	NVPM01000002.1	Bacillus_toyonensis
GCA_000496285.1	CP006863.1	CP006863.1	Bacillus_toyonensis
GCA_018739605.1	CP036014.1	CP036014.1	Bacillus_toyonensis
GCA_018741125.1	CP036052.1	CP036052.1	Bacillus_toyonensis
GCA_018741525.1	CP036090.1	CP036090.1	Bacillus_toyonensis
GCA_018741545.1	CP036094.1	CP036094.1	Bacillus_toyonensis
GCA_018741625.1	CP036111.1	CP036111.1	Bacillus_toyonensis
GCA_009799785.1	CP047044.1	CP047044.1	Bacillus_toyonensis
GCA_016605985.1	CP064875.1	CP064875.1	Bacillus_toyonensis
GCA_018779945.3	CP087103.1	CP087103.1	Bacillus_toyonensis
GCA_001008655.1	LCYN01000041.1	LCYN01000027.1	Bacillus_wiedmannii
GCA_001583695.1	LOBC01000053.1	LOBC01000008.1	Bacillus_wiedmannii
GCA_001756265.1	LXLK01000160.1	LXLK01000117.1	Bacillus_wiedmannii
GCA_002556905.1	NUAT01000039.1	NUAT01000002.1	Bacillus_wiedmannii
GCA_002557295.1	NUBM01000024.1	NUBM01000021.1	Bacillus_wiedmannii
GCA_002557595.1	NUCA01000026.1	NUCA01000014.1	Bacillus_wiedmannii
GCA_002557675.1	NUDX01000024.1	NUDX01000017.1	Bacillus_wiedmannii
GCA_002581635.1	NUSJ01000047.1	NUSJ01000010.1	Bacillus_wiedmannii
GCA_002569665.1	NVGF01000004.1	NVGF01000008.1	Bacillus_wiedmannii
GCA_002569995.1	NVHH01000025.1	NVHH01000001.1	Bacillus_wiedmannii
GCA_002570255.1	NVHU01000041.1	NVHU01000015.1	Bacillus_wiedmannii
GCA_002572225.1	NVIK01000016.1	NVIK01000024.1	Bacillus_wiedmannii
GCA_002572315.1	NVJE01000059.1	NVJE01000029.1	Bacillus_wiedmannii
GCA_002550635.1	NVOH01000030.1	NVOH01000043.1	Bacillus_wiedmannii
GCA_011405335.1	AP022643.1	AP022643.1	Bacillus_wiedmannii
GCA_008807735.1	CP032365.1	CP032365.1	Bacillus_wiedmannii
GCA_018741285.1	CP036070.1	CP036070.1	Bacillus_wiedmannii
GCA_018741405.1	CP036073.1	CP036073.1	Bacillus_wiedmannii
GCA_018741585.1	CP036101.1	CP036101.1	Bacillus_wiedmannii
GCA_002009195.1	CP018874.1	CP018874.1	Bacillus_megaterium
GCA_009497655.1	CP023317.1	CP023317.1	Bacillus_megaterium
GCA_003072605.1	CP026736.1	CP026736.1	Bacillus_megaterium
GCA_005491525.1	CP028084.1	CP028084.1	Bacillus_megaterium
GCA_007923065.1	CP031777.1	CP031777.1	Bacillus_megaterium
GCA_006385935.1	CP041066.1	CP041066.1	Bacillus_megaterium
GCA_013146705.1	CP045272.1	CP045272.1	Bacillus_megaterium
GCA_009911775.1	CP047699.1	CP047699.1	Bacillus_megaterium
GCA_013458535.1	CP048883.1	CP048883.1	Bacillus_megaterium
GCA_011058275.1	CP049296.1	CP049296.1	Bacillus_megaterium
GCA_015582655.1	CP058255.1	CP058255.1	Bacillus_megaterium
GCA_013389435.1	CP058262.1	CP058262.1	Bacillus_megaterium
GCA_015643545.1	CP064793.1	CP064793.1	Bacillus_megaterium
GCA_017798265.1	CP065213.1	CP065213.1	Bacillus_megaterium
GCA_017086525.1	CP069288.1	CP069288.1	Bacillus_megaterium
GCA_017086545.1	CP069397.1	CP069397.1	Bacillus_megaterium
GCA_017086565.1	CP069606.1	CP069606.1	Bacillus_megaterium
GCA_017352315.1	CP071466.1	CP071466.1	Bacillus_megaterium
GCA_013283915.1	CP054136.1	CP054136.1	Bacillus_altitudinis

### Sheet: intraspecies analysis sequences
RefSeq assembly accession	16S rRNA genome accession	gyrA genome accession	Species
GCF_017357905.1	NZ_CP065159.1	NZ_CP065159.1	Bacillus_amyloliquefaciens
GCF_019856555.1	NZ_CP082243.1	NZ_CP082243.1	Bacillus_amyloliquefaciens
GCF_007362635.1	NZ_CP041691.1	NZ_CP041691.1	Bacillus_amyloliquefaciens
GCF_007827165.1	NZ_CP041693.1	NZ_CP041693.1	Bacillus_amyloliquefaciens
GCF_008017555.1	NZ_VRTV01000012.1	NZ_VRTV01000006.1	Bacillus_amyloliquefaciens
GCF_002209305.1	NZ_CP011252.1	NZ_CP011252.1	Bacillus_amyloliquefaciens
GCF_002173635.1	NZ_CP021505.1	NZ_CP021505.1	Bacillus_amyloliquefaciens
GCF_004006115.1	NZ_CP018902.1	NZ_CP018902.1	Bacillus_amyloliquefaciens
GCF_003868675.1	NZ_CP032146.1	NZ_CP032146.1	Bacillus_amyloliquefaciens
GCF_013328835.1	NZ_CP054415.1	NZ_CP054415.1	Bacillus_amyloliquefaciens
GCF_014930895.1	NZ_CP062984.1	NZ_CP062984.1	Bacillus_amyloliquefaciens
GCF_008017565.1	NZ_VRTU01000014.1	NZ_VRTU01000007.1	Bacillus_amyloliquefaciens
GCF_000221645.1	NC_017191.1	NC_017191.1	Bacillus_amyloliquefaciens
GCF_001866745.1	NZ_MOEA01000011.1	NZ_MOEA01000002.1	Bacillus_amyloliquefaciens
GCF_001705195.1	NZ_CP016913.1	NZ_CP016913.1	Bacillus_amyloliquefaciens
GCF_000195515.1	NC_017188.1	NC_017188.1	Bacillus_amyloliquefaciens
GCF_000204275.1	NC_017190.1	NC_017190.1	Bacillus_amyloliquefaciens
GCF_019880285.1	NZ_CP082278.1	NZ_CP082278.1	Bacillus_amyloliquefaciens
GCF_019880325.1	NZ_CP082279.1	NZ_CP082279.1	Bacillus_amyloliquefaciens
GCF_007844995.1	NZ_SDKH01000002.1	NZ_SDKH01000001.1	Bacillus_amyloliquefaciens
GCF_003546075.1	NZ_QVEJ01000022.1	NZ_QVEJ01000007.1	Bacillus_amyloliquefaciens
GCF_007845085.1	NZ_SDKG01000001.1	NZ_SDKG01000001.1	Bacillus_amyloliquefaciens
GCF_008017625.1	NZ_VRTX01000019.1	NZ_VRTX01000012.1	Bacillus_amyloliquefaciens
GCF_018223605.1	NZ_CP073635.1	NZ_CP073635.1	Bacillus_amyloliquefaciens
GCF_000196735.1	NC_014551.1	NC_014551.1	Bacillus_amyloliquefaciens
GCF_019396925.1	NZ_CP072120.1	NZ_CP072120.1	Bacillus_amyloliquefaciens
GCF_015880875.1	NZ_LDFB01000024.1	NZ_LDFB01000024.1	Bacillus_amyloliquefaciens
GCF_020311635.1	NZ_CP071042.1	NZ_CP071042.1	Bacillus_amyloliquefaciens
GCF_019997305.1	NZ_JAIFZJ010000153.1	NZ_JAIFZJ010000009.1	Bacillus_amyloliquefaciens
GCF_005048195.1	NZ_SUPO01000028.1	NZ_SUPO01000011.1	Bacillus_amyloliquefaciens
GCF_011317125.1	NZ_WOVK01000011.1	NZ_WOVK01000002.1	Bacillus_amyloliquefaciens
GCF_003312895.1	NZ_CP030097.1	NZ_CP030097.1	Bacillus_amyloliquefaciens
GCF_013122255.1	NZ_CP053376.1	NZ_CP053376.1	Bacillus_amyloliquefaciens
GCF_011421515.1	NZ_WOYD01000012.1	NZ_WOYD01000002.1	Bacillus_amyloliquefaciens
GCF_001558705.1	NZ_LPUP01000007.1	NZ_LPUP01000009.1	Bacillus_amyloliquefaciens
GCF_001619745.1	NZ_LQQW01000002.1	NZ_LQQW01000012.1	Bacillus_amyloliquefaciens
GCF_001431285.1	NZ_LMAG01000006.1	NZ_LMAG01000012.1	Bacillus_amyloliquefaciens
GCF_001483885.1	NZ_CP013727.1	NZ_CP013727.1	Bacillus_amyloliquefaciens
GCF_002024555.1	NZ_MSTO01000016.1	NZ_MSTO01000002.1	Bacillus_amyloliquefaciens
GCF_000469015.2	NZ_AWQY01000020.1	NZ_AWQY01000001.1	Bacillus_amyloliquefaciens
GCF_000508265.1	NC_023073.1	NC_023073.1	Bacillus_amyloliquefaciens
GCF_000784675.1	NZ_AUWK01000027.1	NZ_AUWK01000002.1	Bacillus_amyloliquefaciens
GCF_019880425.1	NZ_CP082283.1	NZ_CP082283.1	Bacillus_amyloliquefaciens
GCF_003149695.1	NZ_CP029070.1	NZ_CP029070.1	Bacillus_amyloliquefaciens
GCF_000494835.1	NC_022653.1	NC_022653.1	Bacillus_amyloliquefaciens
GCF_000242855.2	NC_020272.1	NC_020272.1	Bacillus_amyloliquefaciens
GCF_017603845.1	NZ_CP071970.1	NZ_CP071970.1	Bacillus_amyloliquefaciens
GCF_017948535.1	NZ_JAFKQM010000015.1	NZ_JAFKQM010000002.1	Bacillus_amyloliquefaciens
GCF_014791945.1	NZ_CP061852.1	NZ_CP061852.1	Bacillus_amyloliquefaciens
GCF_014854735.1	NZ_CP029466.1	NZ_CP029466.1	Bacillus_amyloliquefaciens
GCF_018502525.1	NZ_CP075547.1	NZ_CP075547.1	Bacillus_amyloliquefaciens
GCF_020536055.1	NZ_JAFMSQ010000001.1	NZ_JAFMSQ010000001.1	Bacillus_amyloliquefaciens
GCF_018363035.1	NZ_CP074391.1	NZ_CP074391.1	Bacillus_amyloliquefaciens
GCF_001874385.1	NZ_CP017953.1	NZ_CP017953.1	Bacillus_amyloliquefaciens
GCF_001889285.1	NZ_CP018152.1	NZ_CP018152.1	Bacillus_amyloliquefaciens
GCF_001586105.1	NZ_CP014700.1	NZ_CP014700.1	Bacillus_amyloliquefaciens
GCF_001593765.1	NZ_CP006058.1	NZ_CP006058.1	Bacillus_amyloliquefaciens
GCF_007923205.1	NZ_CP040672.1	NZ_CP040672.1	Bacillus_amyloliquefaciens
GCF_014622745.1	NZ_CP061168.1	NZ_CP061168.1	Bacillus_amyloliquefaciens
GCF_004421045.1	NZ_CP038028.1	NZ_CP038028.1	Bacillus_amyloliquefaciens
GCF_003149795.1	NZ_CP029071.1	NZ_CP029071.1	Bacillus_amyloliquefaciens
GCF_001922005.1	NZ_CP018200.1	NZ_CP018200.1	Bacillus_amyloliquefaciens
GCF_008534375.1	NZ_CP041770.1	NZ_CP041770.1	Bacillus_amyloliquefaciens
GCF_014792065.1	NZ_CP061853.1	NZ_CP061853.1	Bacillus_amyloliquefaciens
GCF_013341255.1	NZ_CP054479.1	NZ_CP054479.1	Bacillus_amyloliquefaciens
GCF_013423695.1	NZ_JACCJD010000024.1	NZ_JACCJD010000015.1	Bacillus_amyloliquefaciens
GCF_015999565.1	NZ_CP065539.1	NZ_CP065539.1	Bacillus_amyloliquefaciens
GCF_000559145.1	NZ_JCOC01000008.1	NZ_JCOC01000018.1	Bacillus_amyloliquefaciens
GCF_011440355.1	NZ_JAAOIT010000599.1	NZ_JAAOIT010000682.1	Bacillus_amyloliquefaciens
GCF_011754125.1	NZ_WODE01000005.1	NZ_WODE01000003.1	Bacillus_amyloliquefaciens
GCF_004804235.1	NZ_SSNG01000014.1	NZ_SSNG01000002.1	Bacillus_amyloliquefaciens
GCF_004804245.1	NZ_SSNF01000014.1	NZ_SSNF01000002.1	Bacillus_amyloliquefaciens
GCF_002864145.1	NZ_MSYT01000036.1	NZ_MSYT01000023.1	Bacillus_amyloliquefaciens
GCF_008808015.1	NZ_CP044360.1	NZ_CP044360.1	Bacillus_amyloliquefaciens
GCF_000330805.1	NZ_KB206097.1	NZ_KB206087.1	Bacillus_amyloliquefaciens
GCF_001077735.1	NZ_AUNG01000021.1	NZ_AUNG01000003.1	Bacillus_amyloliquefaciens
GCF_001596755.1	NZ_CP014783.1	NZ_CP014783.1	Bacillus_amyloliquefaciens
GCF_001593785.1	NZ_CP006960.1	NZ_CP006960.1	Bacillus_amyloliquefaciens
GCF_020256445.1	NZ_JAIWPK010000015.1	NZ_JAIWPK010000003.1	Bacillus_amyloliquefaciens
GCF_017592865.1	NZ_JAGFMV010000033.1	NZ_JAGFMV010000001.1	Bacillus_amyloliquefaciens
GCF_018791865.1	NZ_JAHKEY010000015.1	NZ_JAHKEY010000003.1	Bacillus_amyloliquefaciens
GCF_017815555.1	NZ_CP072612.1	NZ_CP072612.1	Bacillus_amyloliquefaciens
GCF_000262385.1	NC_017912.1	NC_017912.1	Bacillus_amyloliquefaciens
GCF_003149715.1	NZ_CP029069.1	NZ_CP029069.1	Bacillus_amyloliquefaciens
GCF_008824205.1	NZ_CP044444.1	NZ_CP044444.1	Bacillus_amyloliquefaciens
GCF_000835145.1	NZ_CP007242.1	NZ_CP007242.1	Bacillus_amyloliquefaciens
GCF_000465655.1	NZ_AVQH01000027.1	NZ_AVQH01000023.1	Bacillus_amyloliquefaciens
GCF_001469685.1	NZ_LMAT01000043.1	NZ_LMAT01000013.1	Bacillus_amyloliquefaciens
GCF_017338795.1	NZ_CP049330.1	NZ_CP049330.1	Bacillus_licheniformis
GCF_014673515.1	NZ_CP060498.1	NZ_CP060498.1	Bacillus_licheniformis
GCF_004526275.1	NZ_CP038186.1	NZ_CP038186.1	Bacillus_licheniformis
GCF_003339545.1	NZ_CP031126.1	NZ_CP031126.1	Bacillus_licheniformis
GCF_002174255.1	NZ_CP021677.1	NZ_CP021677.1	Bacillus_licheniformis
GCF_002173675.1	NZ_CP021669.1	NZ_CP021669.1	Bacillus_licheniformis
GCF_002074135.1	NZ_CP014794.1	NZ_CP014794.1	Bacillus_licheniformis
GCF_002074075.1	NZ_CP014795.1	NZ_CP014795.1	Bacillus_licheniformis
GCF_000011645.1	NC_006270.3	NC_006270.3	Bacillus_licheniformis
GCF_000008425.1	NC_006322.1	NC_006322.1	Bacillus_licheniformis
GCF_016629635.1	NZ_RSEY01000002.1	NZ_RSEY01000002.1	Bacillus_licheniformis
GCF_001939525.1	NZ_MIZF01000026.1	NZ_MIZF01000021.1	Bacillus_licheniformis
GCF_006494795.1	NZ_CP041154.1	NZ_CP041154.1	Bacillus_licheniformis
GCF_900445385.1	NZ_UAQA01000008.1	NZ_UAQA01000002.1	Bacillus_licheniformis
GCF_015689075.1	NZ_CP065029.1	NZ_CP065029.1	Bacillus_licheniformis
GCF_007855455.1	NZ_CP042252.1	NZ_CP042252.1	Bacillus_licheniformis
GCF_006094335.1	NZ_CP034569.1	NZ_CP034569.1	Bacillus_licheniformis
GCF_004119795.1	NZ_CP035405.1	NZ_CP035405.1	Bacillus_licheniformis
GCF_004101525.1	NZ_CP035188.1	NZ_CP035188.1	Bacillus_licheniformis
GCF_004078545.1	NZ_SCEK01000002.1	NZ_SCEK01000002.1	Bacillus_licheniformis
GCF_002504325.1	NZ_CP023729.1	NZ_CP023729.1	Bacillus_licheniformis
GCF_000948275.1	NZ_JYBQ01000004.1	NZ_JYBQ01000001.1	Bacillus_licheniformis
GCF_000258125.2	NZ_CP012110.1	NZ_CP012110.1	Bacillus_licheniformis
GCF_902386215.1	NZ_LR698983.1	NZ_LR698983.1	Bacillus_licheniformis
GCF_009662395.1	NZ_CP045814.1	NZ_CP045814.1	Bacillus_licheniformis
GCF_004119755.1	NZ_CP035404.1	NZ_CP035404.1	Bacillus_licheniformis
GCF_003952865.1	NZ_CP025226.1	NZ_CP025226.1	Bacillus_licheniformis
GCF_003253815.1	NZ_CP021970.1	NZ_CP021970.1	Bacillus_licheniformis
GCF_002236895.1	NZ_CP022477.1	NZ_CP022477.1	Bacillus_licheniformis
GCF_001726125.1	NZ_CP017247.1	NZ_CP017247.1	Bacillus_licheniformis
GCF_016026835.1	NZ_CP065647.1	NZ_CP065647.1	Bacillus_licheniformis
GCF_021045125.1	NZ_JAJNNM010000002.1	NZ_JAJNNM010000012.1	Bacillus_licheniformis
GCF_019037245.1	NZ_JAHHXO010000002.1	NZ_JAHHXO010000006.1	Bacillus_licheniformis
GCF_003595625.1	NZ_CP027789.1	NZ_CP027789.1	Bacillus_licheniformis
GCF_003024435.1	NZ_PVZQ01000011.1	NZ_PVZQ01000002.1	Bacillus_licheniformis
GCF_020177515.1	NZ_JAIWHW010000018.1	NZ_JAIWHW010000003.1	Bacillus_licheniformis
GCF_016126875.1	NZ_CP065943.1	NZ_CP065943.1	Bacillus_licheniformis
GCF_008368515.1	NZ_RSBF01000014.1	NZ_RSBF01000004.1	Bacillus_licheniformis
GCF_008368425.1	NZ_RSBE01000015.1	NZ_RSBE01000006.1	Bacillus_licheniformis
GCF_008368415.1	NZ_RSBD01000026.1	NZ_RSBD01000008.1	Bacillus_licheniformis
GCF_006974025.1	NZ_CP033218.1	NZ_CP033218.1	Bacillus_licheniformis
GCF_004103575.1	NZ_CP035228.1	NZ_CP035228.1	Bacillus_licheniformis
GCF_003606405.1	NZ_CP032538.1	NZ_CP032538.1	Bacillus_licheniformis
GCF_003474315.1	NZ_QROJ01000003.1	NZ_QROJ01000002.1	Bacillus_licheniformis
GCF_002966955.1	NZ_CP026673.1	NZ_CP026673.1	Bacillus_licheniformis
GCF_002860295.1	NZ_PIJD01000012.1	NZ_PIJD01000004.1	Bacillus_licheniformis
GCF_002074095.1	NZ_CP014842.1	NZ_CP014842.1	Bacillus_licheniformis
GCF_001925055.1	NZ_LKPQ01000007.1	NZ_LKPQ01000006.1	Bacillus_licheniformis
GCF_001596055.1	NZ_CP014781.1	NZ_CP014781.1	Bacillus_licheniformis
GCF_903970875.1	NZ_CAJCKC010000038.1	NZ_CAJCKC010000007.1	Bacillus_licheniformis
GCF_016902155.1	NZ_JACJLK010000342.1	NZ_JACJLK010000054.1	Bacillus_licheniformis
GCF_015559765.1	NZ_JADMQO010000019.1	NZ_JADMQO010000007.1	Bacillus_licheniformis
GCF_008368505.1	NZ_RSBA01000014.1	NZ_RSBA01000005.1	Bacillus_licheniformis
GCF_008368435.1	NZ_RSBC01000013.1	NZ_RSBC01000015.1	Bacillus_licheniformis
GCF_008368405.1	NZ_RSBB01000011.1	NZ_RSBB01000002.1	Bacillus_licheniformis
GCF_007832495.1	NZ_NIMN01000106.1	NZ_NIMN01000145.1	Bacillus_licheniformis
GCF_004362235.1	NZ_SNWU01000015.1	NZ_SNWU01000002.1	Bacillus_licheniformis
GCF_002272005.1	NZ_NPBU01000086.1	NZ_NPBU01000062.1	Bacillus_licheniformis
GCF_001925025.1	NZ_LKPM01000001.1	NZ_LKPM01000004.1	Bacillus_licheniformis
GCF_001896305.1	NZ_MEDC01000022.1	NZ_MEDC01000001.1	Bacillus_licheniformis
GCF_001896285.1	NZ_MEDB01000037.1	NZ_MEDB01000001.1	Bacillus_licheniformis
GCF_001876655.1	NZ_LWKF01000197.1	NZ_LWKF01000163.1	Bacillus_licheniformis
GCF_001876545.1	NZ_LWKC01000174.1	NZ_LWKC01000135.1	Bacillus_licheniformis
GCF_001587195.1	NZ_LQYK01000081.1	NZ_LQYK01000055.1	Bacillus_licheniformis
GCF_001507775.1	NZ_AZSY01000014.1	NZ_AZSY01000029.1	Bacillus_licheniformis
GCF_002074115.1	NZ_CP014793.1	NZ_CP014793.1	Bacillus_licheniformis
GCF_001876575.1	NZ_LWKE01000146.1	NZ_LWKE01000057.1	Bacillus_licheniformis
GCF_001925115.1	NZ_LKPN01000032.1	NZ_LKPN01000025.1	Bacillus_licheniformis
GCF_001896295.1	NZ_MEDD01000026.1	NZ_MEDD01000002.1	Bacillus_licheniformis
GCF_021401425.1	NZ_CP090312.1	NZ_CP090312.1	Bacillus_licheniformis
GCF_001507755.1	NZ_AZSX01000060.1	NZ_AZSX01000006.1	Bacillus_licheniformis
GCF_008180525.1	NZ_VTEP01000018.1	NZ_VTEP01000027.1	Bacillus_pumilus
GCF_001017485.1	NZ_LBDK01000051.1	NZ_LBDK01000032.1	Bacillus_pumilus
GCF_018128745.1	NZ_JABBDE010000026.1	NZ_JABBDE010000012.1	Bacillus_pumilus
GCF_003265805.1	NZ_QJIZ01000038.1	NZ_QJIZ01000010.1	Bacillus_pumilus
GCF_002998395.1	NZ_PVQW01000030.1	NZ_PVQW01000010.1	Bacillus_pumilus
GCF_007679755.1	NZ_VEHA01000074.1	NZ_VEHA01000028.1	Bacillus_pumilus
GCF_007679805.1	NZ_VEHD01000076.1	NZ_VEHD01000036.1	Bacillus_pumilus
GCF_007680195.1	NZ_VEHU01000052.1	NZ_VEHU01000021.1	Bacillus_pumilus
GCF_003265785.1	NZ_QJJE01000031.1	NZ_QJJE01000013.1	Bacillus_pumilus
GCF_001675655.1	NZ_LYXP01000020.1	NZ_LYXP01000004.1	Bacillus_pumilus
GCF_007679485.1	NZ_VEGN01000055.1	NZ_VEGN01000028.1	Bacillus_pumilus
GCF_007679515.1	NZ_VEGQ01000067.1	NZ_VEGQ01000028.1	Bacillus_pumilus
GCF_007679665.1	NZ_VEGY01000074.1	NZ_VEGY01000030.1	Bacillus_pumilus
GCF_007677125.1	NZ_VECA01000041.1	NZ_VECA01000026.1	Bacillus_pumilus
GCF_007676935.1	NZ_VEBS01000068.1	NZ_VEBS01000039.1	Bacillus_pumilus
GCF_007677155.1	NZ_VECC01000039.1	NZ_VECC01000026.1	Bacillus_pumilus
GCF_007678815.1	NZ_VEFG01000056.1	NZ_VEFG01000030.1	Bacillus_pumilus
GCF_007679215.1	NZ_VEGA01000083.1	NZ_VEGA01000037.1	Bacillus_pumilus
GCF_007678035.1	NZ_VEDV01000071.1	NZ_VEDV01000037.1	Bacillus_pumilus
GCF_007678135.1	NZ_VEDZ01000083.1	NZ_VEDZ01000028.1	Bacillus_pumilus
GCF_007667475.1	NZ_VDRE01000072.1	NZ_VDRE01000011.1	Bacillus_pumilus
GCF_007666215.1	NZ_VDOS01000069.1	NZ_VDOS01000029.1	Bacillus_pumilus
GCF_007667505.1	NZ_VDRF01000068.1	NZ_VDRF01000010.1	Bacillus_pumilus
GCF_007680695.1	NZ_VEIS01000043.1	NZ_VEIS01000021.1	Bacillus_pumilus
GCF_007674015.1	NZ_VEAS01000029.1	NZ_VEAS01000003.1	Bacillus_pumilus
GCF_007673765.1	NZ_VEAH01000054.1	NZ_VEAH01000028.1	Bacillus_pumilus
GCF_007674165.1	NZ_VEBB01000047.1	NZ_VEBB01000028.1	Bacillus_pumilus
GCF_007679415.1	NZ_VEGK01000073.1	NZ_VEGK01000035.1	Bacillus_pumilus
GCF_014305775.1	NZ_JACRXV010000030.1	NZ_JACRXV010000010.1	Bacillus_pumilus
GCF_014305755.1	NZ_JACRXU010000024.1	NZ_JACRXU010000008.1	Bacillus_pumilus
GCF_014267855.1	NZ_JACNZM010000029.1	NZ_JACNZM010000008.1	Bacillus_pumilus
GCF_014267845.1	NZ_JACNZR010000027.1	NZ_JACNZR010000008.1	Bacillus_pumilus
GCF_014267725.1	NZ_JACNZQ010000025.1	NZ_JACNZQ010000008.1	Bacillus_pumilus
GCF_014305895.1	NZ_JACRYB010000033.1	NZ_JACRYB010000014.1	Bacillus_pumilus
GCF_014305905.1	NZ_JACRYA010000034.1	NZ_JACRYA010000009.1	Bacillus_pumilus
GCF_014305925.1	NZ_JACRYC010000025.1	NZ_JACRYC010000008.1	Bacillus_pumilus
GCF_014305785.1	NZ_JACRXY010000027.1	NZ_JACRXY010000009.1	Bacillus_pumilus
GCF_014267695.1	NZ_JACNZL010000024.1	NZ_JACNZL010000008.1	Bacillus_pumilus
GCF_014305055.1	NZ_JACRUW010000026.1	NZ_JACRUW010000008.1	Bacillus_pumilus
GCF_014269895.1	NZ_JACOAD010000025.1	NZ_JACOAD010000008.1	Bacillus_pumilus
GCF_014305445.1	NZ_JACRXD010000026.1	NZ_JACRXD010000007.1	Bacillus_pumilus
GCF_014270025.1	NZ_JACNZX010000029.1	NZ_JACNZX010000009.1	Bacillus_pumilus
GCF_014267915.1	NZ_JACNZU010000027.1	NZ_JACNZU010000010.1	Bacillus_pumilus
GCF_014305555.1	NZ_JACRXK010000033.1	NZ_JACRXK010000014.1	Bacillus_pumilus
GCF_014305455.1	NZ_JACRXG010000024.1	NZ_JACRXG010000008.1	Bacillus_pumilus
GCF_014305605.1	NZ_JACRXM010000024.1	NZ_JACRXM010000008.1	Bacillus_pumilus
GCF_014305375.1	NZ_JACRXE010000027.1	NZ_JACRXE010000009.1	Bacillus_pumilus
GCF_014305435.1	NZ_JACRXF010000027.1	NZ_JACRXF010000008.1	Bacillus_pumilus
GCF_019037605.1	NZ_JAHHYF010000032.1	NZ_JAHHYF010000006.1	Bacillus_pumilus
GCF_019037545.1	NZ_JAHHYE010000026.1	NZ_JAHHYE010000008.1	Bacillus_pumilus
GCF_019037565.1	NZ_JAHHYH010000026.1	NZ_JAHHYH010000008.1	Bacillus_pumilus
GCF_014267435.1	NZ_JACNZC010000028.1	NZ_JACNZC010000010.1	Bacillus_pumilus
GCF_019037145.1	NZ_JAHHXL010000026.1	NZ_JAHHXL010000008.1	Bacillus_pumilus
GCF_014267985.1	NZ_JACNYX010000029.1	NZ_JACNYX010000007.1	Bacillus_pumilus
GCF_020179025.1	NZ_JAHWCU010000027.1	NZ_JAHWCU010000008.1	Bacillus_pumilus
GCF_014267525.1	NZ_JACNZB010000035.1	NZ_JACNZB010000016.1	Bacillus_pumilus
GCF_014267545.1	NZ_JACNZA010000025.1	NZ_JACNZA010000008.1	Bacillus_pumilus
GCF_014306015.1	NZ_JACRYI010000027.1	NZ_JACRYI010000009.1	Bacillus_pumilus
GCF_014305975.1	NZ_JACRYG010000025.1	NZ_JACRYG010000008.1	Bacillus_pumilus
GCF_014306075.1	NZ_JACRYK010000024.1	NZ_JACRYK010000008.1	Bacillus_pumilus
GCF_014305875.1	NZ_JACRYD010000033.1	NZ_JACRYD010000009.1	Bacillus_pumilus
GCF_014267905.1	NZ_JACNZK010000025.1	NZ_JACNZK010000008.1	Bacillus_pumilus
GCF_014267515.1	NZ_JACNZD010000025.1	NZ_JACNZD010000008.1	Bacillus_pumilus
GCF_014267585.1	NZ_JACNZE010000024.1	NZ_JACNZE010000008.1	Bacillus_pumilus
GCF_019036925.1	NZ_JAHHXB010000026.1	NZ_JAHHXB010000008.1	Bacillus_pumilus
GCF_014267635.1	NZ_JACNZF010000031.1	NZ_JACNZF010000011.1	Bacillus_pumilus
GCF_003431975.1	NZ_CP027116.1	NZ_CP027116.1	Bacillus_pumilus
GCF_005217785.1	NZ_SZNF01000017.1	NZ_SZNF01000001.1	Bacillus_pumilus
GCF_003034105.1	NZ_MULS01000006.1	NZ_MULS01000003.1	Bacillus_pumilus
GCF_003020795.1	NZ_PTXV01000013.1	NZ_PTXV01000002.1	Bacillus_pumilus
GCF_000172815.1	NZ_ABRX01000003.1	NZ_ABRX01000004.1	Bacillus_pumilus
GCF_001183525.1	NZ_LFGZ01000009.1	NZ_LFGZ01000003.1	Bacillus_pumilus
GCF_007665325.1	NZ_VDMZ01000016.1	NZ_VDMZ01000001.1	Bacillus_pumilus
GCF_007679395.1	NZ_VEGM01000016.1	NZ_VEGM01000002.1	Bacillus_pumilus
GCF_007676815.1	NZ_VEBN01000011.1	NZ_VEBN01000001.1	Bacillus_pumilus
GCF_007678395.1	NZ_VEEM01000012.1	NZ_VEEM01000002.1	Bacillus_pumilus
GCF_007665445.1	NZ_VDNG01000021.1	NZ_VDNG01000001.1	Bacillus_pumilus
GCF_014212075.1	NZ_JACJVG010000048.1	NZ_JACJVG010000014.1	Bacillus_pumilus
GCF_002753815.1	NZ_PEKP01000049.1	NZ_PEKP01000005.1	Bacillus_pumilus
GCF_000508145.1	NZ_AYTK01000023.1	NZ_AYTK01000010.1	Bacillus_pumilus
GCF_001687085.1	NZ_CP011109.1	NZ_CP011109.1	Bacillus_pumilus
GCF_001548215.1	NZ_AP014928.1	NZ_AP014928.1	Bacillus_pumilus
GCF_000590455.1	NZ_CP007436.1	NZ_CP007436.1	Bacillus_pumilus
GCF_001578165.1	NZ_CP010997.1	NZ_CP010997.1	Bacillus_pumilus
GCF_001578205.1	NZ_CP011007.1	NZ_CP011007.1	Bacillus_pumilus
GCF_020535425.1	NZ_CP085037.1	NZ_CP085037.1	Bacillus_pumilus
GCF_013423765.1	NZ_CP058951.1	NZ_CP058951.1	Bacillus_pumilus
GCF_003571425.1	NZ_CP027034.1	NZ_CP027034.1	Bacillus_pumilus
GCF_000017885.4	NC_009848.4	NC_009848.4	Bacillus_pumilus
GCF_007673705.1	NZ_VEAD01000066.1	NZ_VEAD01000008.1	Bacillus_pumilus
GCF_001704975.1	NZ_CP016784.1	NZ_CP016784.1	Bacillus_pumilus
GCF_900186955.1	NZ_LT906438.1	NZ_LT906438.1	Bacillus_pumilus
GCF_004006455.1	NZ_CP029464.1	NZ_CP029464.1	Bacillus_pumilus
GCF_020520205.1	NZ_CP084711.1	NZ_CP084711.1	Bacillus_pumilus
GCF_014489355.1	NZ_CP060799.1	NZ_CP060799.1	Bacillus_pumilus
GCF_002744245.1	NZ_NKHG01000273.1	NZ_NKHG01000118.1	Bacillus_pumilus
GCF_003301255.1	NZ_QLVI01000028.1	NZ_QLVI01000001.1	Bacillus_pumilus
