## Supplementary material for "Housekeeping gene *gyrA*, a potential molecular marker for *Bacillus* ecology study": Table S4

### Sheet: Sheet1
Strain name	Strain species	Amplified by the primer pair gyrA3
ACCC01663	Aneurinibacillus_migulanus	Yes
SXL52	Bacillus_alkalitolerans	Yes
LY43	Bacillus_altitudinis	Yes
SXL44	Bacillus_amyloliquefaciens	No
SXL34	Bacillus_amyloliquefaciens	No
SXL21	Bacillus_amyloliquefaciens	Yes
ACCC19746	Bacillus_amyloliquefaciens	Yes
ACCC02961	Bacillus_amyloliquefaciens	Yes
ACCC10270	Bacillus_amyloliquefaciens	Yes
b23	Bacillus_amyloliquefaciens	Yes
b17	Bacillus_amyloliquefaciens	Yes
b16	Bacillus_amyloliquefaciens	Yes
b14	Bacillus_amyloliquefaciens	Yes
b11	Bacillus_amyloliquefaciens	Yes
b10	Bacillus_amyloliquefaciens	Yes
b9	Bacillus_amyloliquefaciens	Yes
b8	Bacillus_amyloliquefaciens	Yes
b6	Bacillus_amyloliquefaciens	Yes
b5	Bacillus_amyloliquefaciens	Yes
b2	Bacillus_amyloliquefaciens	Yes
LY73	Bacillus_amyloliquefaciens	Yes
LY35	Bacillus_amyloliquefaciens	Yes
LY5	Bacillus_amyloliquefaciens	Yes
SQR9	Bacillus_amyloliquefaciens	Yes
ACCC19745	Bacillus_amyloliquefaciens	Yes
SXL26	Bacillus_aryabhattai	Yes
ACCC01485	Bacillus_badius	Yes
ACCC04323	Bacillus_cereus	No
ACCC03134	Bacillus_cereus	No
ACCC19244	Bacillus_cereus	No
ACCC05260	Bacillus_cereus	No
ACCC01212	Bacillus_cereus	No
SXL277	Bacillus_cereus	Yes
ACCC01599	Bacillus_cereus	Yes
b24	Bacillus_cereus	Yes
b22	Bacillus_cereus	Yes
SXL388	Bacillus_cereus	Yes
ACCC10212	Bacillus_clausii	Yes
SXL32	Bacillus_ectoiniformans	No
ACCC10219	Bacillus_fortis	No
KF27	Bacillus_gaemokensis	Yes
ACCC05679	Bacillus_ginsengihumi	Yes
KF25	Bacillus_halotolerans	Yes
LY53	Bacillus_invictae	Yes
LY48	Bacillus_invictae	Yes
LY39	Bacillus_invictae	Yes
ACCC02972	Bacillus_licheniformis	Yes
LY2	Bacillus_licheniformis	Yes
SXL165	Bacillus_luciferensis	Yes
QZ26	Bacillus_manliponensis	Yes
SXL37	Bacillus_marisflavi	Yes
SXL408	Bacillus_megaterium	Yes
SXL107	Bacillus_megaterium	Yes
ACCC01509	Bacillus_megaterium	Yes
ACCC05440	Bacillus_megaterium	Yes
ACCC03044	Bacillus_megaterium	Yes
ACCC02058	Bacillus_megaterium	Yes
SXL178	Bacillus_methylotrophicus	Yes
ACCC11008	Bacillus_methylotrophicus	Yes
b3	Bacillus_methylotrophicus	Yes
ACCC10278	Bacillus_mycoides	Yes
SUZ29	Bacillus_nealsonii	Yes
ACCC02081	Bacillus_oceanisediminis	Yes
RZ9	Bacillus_proteolyticus	Yes
ACCC01504	Bacillus_psychrosaccharolyticus	Yes
SXL248	Bacillus_pumilus	Yes
SXL19	Bacillus_pumilus	Yes
ACCC04450	Bacillus_pumilus	Yes
LY85	Bacillus_pumilus	Yes
LY52	Bacillus_pumilus	Yes
LY37	Bacillus_pumilus	Yes
LY10	Bacillus_pumilus	Yes
ACCC04398	Bacillus_safensis	Yes
LY47	Bacillus_safensis	Yes
LY20	Bacillus_safensis	Yes
LY19	Bacillus_safensis	Yes
LY14	Bacillus_safensis	Yes
LY9	Bacillus_safensis	Yes
LY3	Bacillus_safensis	Yes
CF27	Bacillus_siamensis	Yes
ACCC04452	Bacillus_simplex	Yes
ACCC06369	Bacillus_simplex	Yes
b12	Bacillus_subtilis	Yes
ACCC01043	Bacillus_subtilis	Yes
SXL35	Bacillus_subtilis	Yes
ACCC01185	Bacillus_tequilensis	Yes
ACCC01970	Bacillus_thuringiensis	Yes
ACCC03290	Bacillus_thuringiensis	Yes
b1	Bacillus_thuringiensis	Yes
SXL31	Bacillus_wiedmannii	No
ACCC03016	Brevibacillus_agri	Yes
ACCC02014	Brevibacillus_borstelensis	No
LY11	Brevibacillus_brevis	Yes
ACCC06527	Brevibacillus_halotolerans	Yes
ACCC02960	Brevibacillus_parabrevis	No
b19	Fictibacillus_barbaricus	Yes
b15	Fictibacillus_barbaricus	Yes
b4	Fictibacillus_enclensis	Yes
ACCC02680	Halobacillus_blutaparonensis	No
ACCC02634	Halobacillus_blutaparonensis	No
ACCC02827	Halobacillus_dabanensis	No
ACCC02786	Halobacillus_dabanensis	Yes
SXL160	Lysinibacillus_macroides	Yes
LY92	Lysinibacillus_macroides	Yes
LY65	Lysinibacillus_macroides	Yes
LY7	Lysinibacillus_macroides	Yes
LY1	Lysinibacillus_macroides	Yes
LY18	Lysinibacillus_pakistanensis	Yes
SXL161	Lysinibacillus_sinduriensis	Yes
ACCC03577	Lysinibacillus_sphaericus	Yes
SXL240	Paenibacillus_amylolyticus	Yes
LY60	Paenibacillus_barcinonensis	Yes
LY57	Paenibacillus_barcinonensis	Yes
LY55	Paenibacillus_barcinonensis	Yes
SUZ20	Paenibacillus_illinoisensis	No
ACCC10273	Paenibacillus_pabuli	No
ACCC03434	Paenibacillus_polymyxa	No
SC19	Paenibacillus_polymyxa	No
LY25	Paenibacillus_polymyxa	Yes
LY22	Paenibacillus_silvae	Yes
ACCC01974	Paenibacillus_tundrae	No
ACCC02123	Paenibacillus_xylanexedens	No
ACCC02012	Paenibacillus_xylanexedens	No
ACCC01084	Paenibacillus_xylanexedens	No
ACCC01910	Paenibacillus_xylanexedens	Yes
ACCC02857	Virgibacillus_halodenitrificans	Yes
ACCC10598	Virgibacillus_salexigens	No
