## Supplementary material for "Housekeeping gene *gyrA*, a potential molecular marker for *Bacillus* ecology study": Table S6

### Sheet: Sheet1
Units	The reads number of the 16S rRNA amplicon sequencing results
LY1+LY18	9634
LY2	5000
LY35	10287.5
LY37+LY43	10896.5
LY39+LY48	5808
SUM	41626
Units	The reads number of the gyrA3 amplicon sequencing results
LY1+LY18	8129.67
LY2	67.3333
LY35	5734.5
LY37	4886.67
LY43	5829.83
LY39+LY48	4341
SUM	28989
Units	The reads number of the gyrA4 amplicon sequencing results
LY1+LY18	2405
LY2	1322.17
LY35	9881.5
LY37	4740.83
LY43	5367.67
LY39+LY48	5927
SUM	29644.2
Units	The reads number of the gyrA5 amplicon sequencing results
LY1+LY18	2191.33
LY2	8118.83
LY35	2318.33
LY37	2971.33
LY43	3004.83
LY39+LY48	4855.17
SUM	23459.8
