## Supplementary material for "Housekeeping gene *gyrA*, a potential molecular marker for *Bacillus* ecology study": Table S7

### Sheet: Sheet1
>gyrA_aF1		>gyrA_aR1
TACGCAATGAGCATAATCGT		TTCGTAGCCATACCAACAGC
>gyrA_aF2		>gyrA_aR2
TACGCAATGAGCATAATTGT		TTGGTAGCCATACCAACAGC
>gyrA_aF3		>gyrA_aR3
TACGCAATGAGCATCATCGT		TTTGTAGCCATACCAACAGC
>gyrA_aF4		>gyrA_aR4
TACGCAATGAGCATCATTGT		TTCGTCGCCATACCAACAGC
>gyrA_aF5		>gyrA_aR5
TACGCAATGAGCATTATCGT		TTGGTCGCCATACCAACAGC
>gyrA_aF6		>gyrA_aR6
TACGCAATGAGCATTATTGT		TTTGTCGCCATACCAACAGC
>gyrA_aF7		>gyrA_aR7
TACGCAATGAGCGTAATCGT		TTCGTGGCCATACCAACAGC
>gyrA_aF8		>gyrA_aR8
TACGCAATGAGCGTAATTGT		TTGGTGGCCATACCAACAGC
>gyrA_aF9		>gyrA_aR9
TACGCAATGAGCGTCATCGT		TTTGTGGCCATACCAACAGC
>gyrA_aF10		>gyrA_aR10
TACGCAATGAGCGTCATTGT		TTCGTTGCCATACCAACAGC
>gyrA_aF11		>gyrA_aR11
TACGCAATGAGCGTTATCGT		TTGGTTGCCATACCAACAGC
>gyrA_aF12		>gyrA_aR12
TACGCAATGAGCGTTATTGT		TTTGTTGCCATACCAACAGC
>gyrA_aF13		>gyrA_aR13
TACGCAATGAGTATAATCGT		TTCGTAGCCATCCCAACAGC
>gyrA_aF14		>gyrA_aR14
TACGCAATGAGTATAATTGT		TTGGTAGCCATCCCAACAGC
>gyrA_aF15		>gyrA_aR15
TACGCAATGAGTATCATCGT		TTTGTAGCCATCCCAACAGC
>gyrA_aF16		>gyrA_aR16
TACGCAATGAGTATCATTGT		TTCGTCGCCATCCCAACAGC
>gyrA_aF17		>gyrA_aR17
TACGCAATGAGTATTATCGT		TTGGTCGCCATCCCAACAGC
>gyrA_aF18		>gyrA_aR18
TACGCAATGAGTATTATTGT		TTTGTCGCCATCCCAACAGC
>gyrA_aF19		>gyrA_aR19
TACGCAATGAGTGTAATCGT		TTCGTGGCCATCCCAACAGC
>gyrA_aF20		>gyrA_aR20
TACGCAATGAGTGTAATTGT		TTGGTGGCCATCCCAACAGC
>gyrA_aF21		>gyrA_aR21
TACGCAATGAGTGTCATCGT		TTTGTGGCCATCCCAACAGC
>gyrA_aF22		>gyrA_aR22
TACGCAATGAGTGTCATTGT		TTCGTTGCCATCCCAACAGC
>gyrA_aF23		>gyrA_aR23
TACGCAATGAGTGTTATCGT		TTGGTTGCCATCCCAACAGC
>gyrA_aF24		>gyrA_aR24
TACGCAATGAGTGTTATTGT		TTTGTTGCCATCCCAACAGC
>gyrA_aF25		>gyrA_aR25
TACGCGATGAGCATAATCGT		TTCGTAGCCATTCCAACAGC
>gyrA_aF26		>gyrA_aR26
TACGCGATGAGCATAATTGT		TTGGTAGCCATTCCAACAGC
>gyrA_aF27		>gyrA_aR27
TACGCGATGAGCATCATCGT		TTTGTAGCCATTCCAACAGC
>gyrA_aF28		>gyrA_aR28
TACGCGATGAGCATCATTGT		TTCGTCGCCATTCCAACAGC
>gyrA_aF29		>gyrA_aR29
TACGCGATGAGCATTATCGT		TTGGTCGCCATTCCAACAGC
>gyrA_aF30		>gyrA_aR30
TACGCGATGAGCATTATTGT		TTTGTCGCCATTCCAACAGC
>gyrA_aF31		>gyrA_aR31
TACGCGATGAGCGTAATCGT		TTCGTGGCCATTCCAACAGC
>gyrA_aF32		>gyrA_aR32
TACGCGATGAGCGTAATTGT		TTGGTGGCCATTCCAACAGC
>gyrA_aF33		>gyrA_aR33
TACGCGATGAGCGTCATCGT		TTTGTGGCCATTCCAACAGC
>gyrA_aF34		>gyrA_aR34
TACGCGATGAGCGTCATTGT		TTCGTTGCCATTCCAACAGC
>gyrA_aF35		>gyrA_aR35
TACGCGATGAGCGTTATCGT		TTGGTTGCCATTCCAACAGC
>gyrA_aF36		>gyrA_aR36
TACGCGATGAGCGTTATTGT		TTTGTTGCCATTCCAACAGC
>gyrA_aF37		>gyrA_aR37
TACGCGATGAGTATAATCGT		TTCGTAGCCATACCGACAGC
>gyrA_aF38		>gyrA_aR38
TACGCGATGAGTATAATTGT		TTGGTAGCCATACCGACAGC
>gyrA_aF39		>gyrA_aR39
TACGCGATGAGTATCATCGT		TTTGTAGCCATACCGACAGC
>gyrA_aF40		>gyrA_aR40
TACGCGATGAGTATCATTGT		TTCGTCGCCATACCGACAGC
>gyrA_aF41		>gyrA_aR41
TACGCGATGAGTATTATCGT		TTGGTCGCCATACCGACAGC
>gyrA_aF42		>gyrA_aR42
TACGCGATGAGTATTATTGT		TTTGTCGCCATACCGACAGC
>gyrA_aF43		>gyrA_aR43
TACGCGATGAGTGTAATCGT		TTCGTGGCCATACCGACAGC
>gyrA_aF44		>gyrA_aR44
TACGCGATGAGTGTAATTGT		TTGGTGGCCATACCGACAGC
>gyrA_aF45		>gyrA_aR45
TACGCGATGAGTGTCATCGT		TTTGTGGCCATACCGACAGC
>gyrA_aF46		>gyrA_aR46
TACGCGATGAGTGTCATTGT		TTCGTTGCCATACCGACAGC
>gyrA_aF47		>gyrA_aR47
TACGCGATGAGTGTTATCGT		TTGGTTGCCATACCGACAGC
>gyrA_aF48		>gyrA_aR48
TACGCGATGAGTGTTATTGT		TTTGTTGCCATACCGACAGC
>gyrA_aF49		>gyrA_aR49
TATGCAATGAGCATAATCGT		TTCGTAGCCATCCCGACAGC
>gyrA_aF50		>gyrA_aR50
TATGCAATGAGCATAATTGT		TTGGTAGCCATCCCGACAGC
>gyrA_aF51		>gyrA_aR51
TATGCAATGAGCATCATCGT		TTTGTAGCCATCCCGACAGC
>gyrA_aF52		>gyrA_aR52
TATGCAATGAGCATCATTGT		TTCGTCGCCATCCCGACAGC
>gyrA_aF53		>gyrA_aR53
TATGCAATGAGCATTATCGT		TTGGTCGCCATCCCGACAGC
>gyrA_aF54		>gyrA_aR54
TATGCAATGAGCATTATTGT		TTTGTCGCCATCCCGACAGC
>gyrA_aF55		>gyrA_aR55
TATGCAATGAGCGTAATCGT		TTCGTGGCCATCCCGACAGC
>gyrA_aF56		>gyrA_aR56
TATGCAATGAGCGTAATTGT		TTGGTGGCCATCCCGACAGC
>gyrA_aF57		>gyrA_aR57
TATGCAATGAGCGTCATCGT		TTTGTGGCCATCCCGACAGC
>gyrA_aF58		>gyrA_aR58
TATGCAATGAGCGTCATTGT		TTCGTTGCCATCCCGACAGC
>gyrA_aF59		>gyrA_aR59
TATGCAATGAGCGTTATCGT		TTGGTTGCCATCCCGACAGC
>gyrA_aF60		>gyrA_aR60
TATGCAATGAGCGTTATTGT		TTTGTTGCCATCCCGACAGC
>gyrA_aF61		>gyrA_aR61
TATGCAATGAGTATAATCGT		TTCGTAGCCATTCCGACAGC
>gyrA_aF62		>gyrA_aR62
TATGCAATGAGTATAATTGT		TTGGTAGCCATTCCGACAGC
>gyrA_aF63		>gyrA_aR63
TATGCAATGAGTATCATCGT		TTTGTAGCCATTCCGACAGC
>gyrA_aF64		>gyrA_aR64
TATGCAATGAGTATCATTGT		TTCGTCGCCATTCCGACAGC
>gyrA_aF65		>gyrA_aR65
TATGCAATGAGTATTATCGT		TTGGTCGCCATTCCGACAGC
>gyrA_aF66		>gyrA_aR66
TATGCAATGAGTATTATTGT		TTTGTCGCCATTCCGACAGC
>gyrA_aF67		>gyrA_aR67
TATGCAATGAGTGTAATCGT		TTCGTGGCCATTCCGACAGC
>gyrA_aF68		>gyrA_aR68
TATGCAATGAGTGTAATTGT		TTGGTGGCCATTCCGACAGC
>gyrA_aF69		>gyrA_aR69
TATGCAATGAGTGTCATCGT		TTTGTGGCCATTCCGACAGC
>gyrA_aF70		>gyrA_aR70
TATGCAATGAGTGTCATTGT		TTCGTTGCCATTCCGACAGC
>gyrA_aF71		>gyrA_aR71
TATGCAATGAGTGTTATCGT		TTGGTTGCCATTCCGACAGC
>gyrA_aF72		>gyrA_aR72
TATGCAATGAGTGTTATTGT		TTTGTTGCCATTCCGACAGC
>gyrA_aF73		>gyrA_aR73
TATGCGATGAGCATAATCGT		TTCGTAGCCATACCTACAGC
>gyrA_aF74		>gyrA_aR74
TATGCGATGAGCATAATTGT		TTGGTAGCCATACCTACAGC
>gyrA_aF75		>gyrA_aR75
TATGCGATGAGCATCATCGT		TTTGTAGCCATACCTACAGC
>gyrA_aF76		>gyrA_aR76
TATGCGATGAGCATCATTGT		TTCGTCGCCATACCTACAGC
>gyrA_aF77		>gyrA_aR77
TATGCGATGAGCATTATCGT		TTGGTCGCCATACCTACAGC
>gyrA_aF78		>gyrA_aR78
TATGCGATGAGCATTATTGT		TTTGTCGCCATACCTACAGC
>gyrA_aF79		>gyrA_aR79
TATGCGATGAGCGTAATCGT		TTCGTGGCCATACCTACAGC
>gyrA_aF80		>gyrA_aR80
TATGCGATGAGCGTAATTGT		TTGGTGGCCATACCTACAGC
>gyrA_aF81		>gyrA_aR81
TATGCGATGAGCGTCATCGT		TTTGTGGCCATACCTACAGC
>gyrA_aF82		>gyrA_aR82
TATGCGATGAGCGTCATTGT		TTCGTTGCCATACCTACAGC
>gyrA_aF83		>gyrA_aR83
TATGCGATGAGCGTTATCGT		TTGGTTGCCATACCTACAGC
>gyrA_aF84		>gyrA_aR84
TATGCGATGAGCGTTATTGT		TTTGTTGCCATACCTACAGC
>gyrA_aF85		>gyrA_aR85
TATGCGATGAGTATAATCGT		TTCGTAGCCATCCCTACAGC
>gyrA_aF86		>gyrA_aR86
TATGCGATGAGTATAATTGT		TTGGTAGCCATCCCTACAGC
>gyrA_aF87		>gyrA_aR87
TATGCGATGAGTATCATCGT		TTTGTAGCCATCCCTACAGC
>gyrA_aF88		>gyrA_aR88
TATGCGATGAGTATCATTGT		TTCGTCGCCATCCCTACAGC
>gyrA_aF89		>gyrA_aR89
TATGCGATGAGTATTATCGT		TTGGTCGCCATCCCTACAGC
>gyrA_aF90		>gyrA_aR90
TATGCGATGAGTATTATTGT		TTTGTCGCCATCCCTACAGC
>gyrA_aF91		>gyrA_aR91
TATGCGATGAGTGTAATCGT		TTCGTGGCCATCCCTACAGC
>gyrA_aF92		>gyrA_aR92
TATGCGATGAGTGTAATTGT		TTGGTGGCCATCCCTACAGC
>gyrA_aF93		>gyrA_aR93
TATGCGATGAGTGTCATCGT		TTTGTGGCCATCCCTACAGC
>gyrA_aF94		>gyrA_aR94
TATGCGATGAGTGTCATTGT		TTCGTTGCCATCCCTACAGC
>gyrA_aF95		>gyrA_aR95
TATGCGATGAGTGTTATCGT		TTGGTTGCCATCCCTACAGC
>gyrA_aF96		>gyrA_aR96
TATGCGATGAGTGTTATTGT		TTTGTTGCCATCCCTACAGC
		>gyrA_aR97
		TTCGTAGCCATTCCTACAGC
		>gyrA_aR98
		TTGGTAGCCATTCCTACAGC
		>gyrA_aR99
		TTTGTAGCCATTCCTACAGC
		>gyrA_aR100
		TTCGTCGCCATTCCTACAGC
		>gyrA_aR101
		TTGGTCGCCATTCCTACAGC
		>gyrA_aR102
		TTTGTCGCCATTCCTACAGC
		>gyrA_aR103
		TTCGTGGCCATTCCTACAGC
		>gyrA_aR104
		TTGGTGGCCATTCCTACAGC
		>gyrA_aR105
		TTTGTGGCCATTCCTACAGC
		>gyrA_aR106
		TTCGTTGCCATTCCTACAGC
		>gyrA_aR107
		TTGGTTGCCATTCCTACAGC
		>gyrA_aR108
		TTTGTTGCCATTCCTACAGC
		>gyrA_aR109
		TTCGTAGCCATACCAACCGC
		>gyrA_aR110
		TTGGTAGCCATACCAACCGC
		>gyrA_aR111
		TTTGTAGCCATACCAACCGC
		>gyrA_aR112
		TTCGTCGCCATACCAACCGC
		>gyrA_aR113
		TTGGTCGCCATACCAACCGC
		>gyrA_aR114
		TTTGTCGCCATACCAACCGC
		>gyrA_aR115
		TTCGTGGCCATACCAACCGC
		>gyrA_aR116
		TTGGTGGCCATACCAACCGC
		>gyrA_aR117
		TTTGTGGCCATACCAACCGC
		>gyrA_aR118
		TTCGTTGCCATACCAACCGC
		>gyrA_aR119
		TTGGTTGCCATACCAACCGC
		>gyrA_aR120
		TTTGTTGCCATACCAACCGC
		>gyrA_aR121
		TTCGTAGCCATCCCAACCGC
		>gyrA_aR122
		TTGGTAGCCATCCCAACCGC
		>gyrA_aR123
		TTTGTAGCCATCCCAACCGC
		>gyrA_aR124
		TTCGTCGCCATCCCAACCGC
		>gyrA_aR125
		TTGGTCGCCATCCCAACCGC
		>gyrA_aR126
		TTTGTCGCCATCCCAACCGC
		>gyrA_aR127
		TTCGTGGCCATCCCAACCGC
		>gyrA_aR128
		TTGGTGGCCATCCCAACCGC
		>gyrA_aR129
		TTTGTGGCCATCCCAACCGC
		>gyrA_aR130
		TTCGTTGCCATCCCAACCGC
		>gyrA_aR131
		TTGGTTGCCATCCCAACCGC
		>gyrA_aR132
		TTTGTTGCCATCCCAACCGC
		>gyrA_aR133
		TTCGTAGCCATTCCAACCGC
		>gyrA_aR134
		TTGGTAGCCATTCCAACCGC
		>gyrA_aR135
		TTTGTAGCCATTCCAACCGC
		>gyrA_aR136
		TTCGTCGCCATTCCAACCGC
		>gyrA_aR137
		TTGGTCGCCATTCCAACCGC
		>gyrA_aR138
		TTTGTCGCCATTCCAACCGC
		>gyrA_aR139
		TTCGTGGCCATTCCAACCGC
		>gyrA_aR140
		TTGGTGGCCATTCCAACCGC
		>gyrA_aR141
		TTTGTGGCCATTCCAACCGC
		>gyrA_aR142
		TTCGTTGCCATTCCAACCGC
		>gyrA_aR143
		TTGGTTGCCATTCCAACCGC
		>gyrA_aR144
		TTTGTTGCCATTCCAACCGC
		>gyrA_aR145
		TTCGTAGCCATACCGACCGC
		>gyrA_aR146
		TTGGTAGCCATACCGACCGC
		>gyrA_aR147
		TTTGTAGCCATACCGACCGC
		>gyrA_aR148
		TTCGTCGCCATACCGACCGC
		>gyrA_aR149
		TTGGTCGCCATACCGACCGC
		>gyrA_aR150
		TTTGTCGCCATACCGACCGC
		>gyrA_aR151
		TTCGTGGCCATACCGACCGC
		>gyrA_aR152
		TTGGTGGCCATACCGACCGC
		>gyrA_aR153
		TTTGTGGCCATACCGACCGC
		>gyrA_aR154
		TTCGTTGCCATACCGACCGC
		>gyrA_aR155
		TTGGTTGCCATACCGACCGC
		>gyrA_aR156
		TTTGTTGCCATACCGACCGC
		>gyrA_aR157
		TTCGTAGCCATCCCGACCGC
		>gyrA_aR158
		TTGGTAGCCATCCCGACCGC
		>gyrA_aR159
		TTTGTAGCCATCCCGACCGC
		>gyrA_aR160
		TTCGTCGCCATCCCGACCGC
		>gyrA_aR161
		TTGGTCGCCATCCCGACCGC
		>gyrA_aR162
		TTTGTCGCCATCCCGACCGC
		>gyrA_aR163
		TTCGTGGCCATCCCGACCGC
		>gyrA_aR164
		TTGGTGGCCATCCCGACCGC
		>gyrA_aR165
		TTTGTGGCCATCCCGACCGC
		>gyrA_aR166
		TTCGTTGCCATCCCGACCGC
		>gyrA_aR167
		TTGGTTGCCATCCCGACCGC
		>gyrA_aR168
		TTTGTTGCCATCCCGACCGC
		>gyrA_aR169
		TTCGTAGCCATTCCGACCGC
		>gyrA_aR170
		TTGGTAGCCATTCCGACCGC
		>gyrA_aR171
		TTTGTAGCCATTCCGACCGC
		>gyrA_aR172
		TTCGTCGCCATTCCGACCGC
		>gyrA_aR173
		TTGGTCGCCATTCCGACCGC
		>gyrA_aR174
		TTTGTCGCCATTCCGACCGC
		>gyrA_aR175
		TTCGTGGCCATTCCGACCGC
		>gyrA_aR176
		TTGGTGGCCATTCCGACCGC
		>gyrA_aR177
		TTTGTGGCCATTCCGACCGC
		>gyrA_aR178
		TTCGTTGCCATTCCGACCGC
		>gyrA_aR179
		TTGGTTGCCATTCCGACCGC
		>gyrA_aR180
		TTTGTTGCCATTCCGACCGC
		>gyrA_aR181
		TTCGTAGCCATACCTACCGC
		>gyrA_aR182
		TTGGTAGCCATACCTACCGC
		>gyrA_aR183
		TTTGTAGCCATACCTACCGC
		>gyrA_aR184
		TTCGTCGCCATACCTACCGC
		>gyrA_aR185
		TTGGTCGCCATACCTACCGC
		>gyrA_aR186
		TTTGTCGCCATACCTACCGC
		>gyrA_aR187
		TTCGTGGCCATACCTACCGC
		>gyrA_aR188
		TTGGTGGCCATACCTACCGC
		>gyrA_aR189
		TTTGTGGCCATACCTACCGC
		>gyrA_aR190
		TTCGTTGCCATACCTACCGC
		>gyrA_aR191
		TTGGTTGCCATACCTACCGC
		>gyrA_aR192
		TTTGTTGCCATACCTACCGC
		>gyrA_aR193
		TTCGTAGCCATCCCTACCGC
		>gyrA_aR194
		TTGGTAGCCATCCCTACCGC
		>gyrA_aR195
		TTTGTAGCCATCCCTACCGC
		>gyrA_aR196
		TTCGTCGCCATCCCTACCGC
		>gyrA_aR197
		TTGGTCGCCATCCCTACCGC
		>gyrA_aR198
		TTTGTCGCCATCCCTACCGC
		>gyrA_aR199
		TTCGTGGCCATCCCTACCGC
		>gyrA_aR200
		TTGGTGGCCATCCCTACCGC
		>gyrA_aR201
		TTTGTGGCCATCCCTACCGC
		>gyrA_aR202
		TTCGTTGCCATCCCTACCGC
		>gyrA_aR203
		TTGGTTGCCATCCCTACCGC
		>gyrA_aR204
		TTTGTTGCCATCCCTACCGC
		>gyrA_aR205
		TTCGTAGCCATTCCTACCGC
		>gyrA_aR206
		TTGGTAGCCATTCCTACCGC
		>gyrA_aR207
		TTTGTAGCCATTCCTACCGC
		>gyrA_aR208
		TTCGTCGCCATTCCTACCGC
		>gyrA_aR209
		TTGGTCGCCATTCCTACCGC
		>gyrA_aR210
		TTTGTCGCCATTCCTACCGC
		>gyrA_aR211
		TTCGTGGCCATTCCTACCGC
		>gyrA_aR212
		TTGGTGGCCATTCCTACCGC
		>gyrA_aR213
		TTTGTGGCCATTCCTACCGC
		>gyrA_aR214
		TTCGTTGCCATTCCTACCGC
		>gyrA_aR215
		TTGGTTGCCATTCCTACCGC
		>gyrA_aR216
		TTTGTTGCCATTCCTACCGC
